# Differential haplotype expression in class I MHC genes during SARS-CoV-2 infection of human lung cell lines

**DOI:** 10.1101/2022.11.20.517193

**Authors:** Ronaldo da Silva Francisco Junior, Jairo R. Temerozo, Cristina dos Santos Ferreira, Yasmmin Martins, Thiago Moreno L. Souza, Enrique Medina-Acosta, Ana Tereza Ribeiro de Vasconcelos

**Author notes:** **Corresponding author:** Ana Tereza Ribeiro de Vasconcelos,.

## Abstract

Cell entry of SARS-CoV-2 causes genome-wide disruption of the transcriptional profiles of genes and biological pathways involved in the pathogenesis of COVID-19. Expression allelic imbalance is characterized by a deviation from the Mendelian expected 1:1 expression ratio and is an important source of allele-specific heterogeneity. Expression allelic imbalance can be measured by allele-specific expression analysis (ASE) across heterozygous informative expressed single nucleotide variants (eSNVs). ASE reflects many regulatory biological phenomena that can be assessed by combining genome and transcriptome information. ASE contributes to the interindividual variability associated with disease. We aim to estimate the transcriptome-wide impact of SARS-CoV-2 infection by analyzing eSNVs. We compared ASE profiles in the human lung cell lines Calu-3, A459, and H522 before and after infection with SARS-CoV-2 using RNA-Seq experiments. We identified 34 differential ASE (DASE) sites in 13 genes (*HLA-A, HLA-B, HLA-C, BRD2, EHD2, GFM2, GSPT1, HAVCR1, MAT2A, NQO2, SUPT6H, TNFRSF11A, UMPS*), all of which are enriched in protein binding functions and play a role in COVID-19. Most DASE sites were assigned to the MHC class I locus and were predominantly upregulated upon infection. DASE sites in the MHC class I locus also occur in iPSC-derived airway epithelium basal cells infected with SARS-CoV-2. Using an RNA-Seq haplotype reconstruction approach, we found DASE sites and adjacent eSNVs in phase (i.e., predicted on the same DNA strand), demonstrating differential haplotype expression upon infection. We found a bias towards the expression of the HLA alleles with a higher binding affinity to SARS-CoV-2 epitopes. Independent of gene expression compensation, SARS-CoV-2 infection of human lung cell lines induces transcriptional allelic switching at the MHC loci. This suggests a response mechanism to SARS-CoV-2 infection that swaps HLA alleles with poor epitope binding affinity, an expectation supported by publicly available proteome data.
