## Supplementary material for "Differential haplotype expression in class I MHC genes during SARS-CoV-2 infection of human lung cell lines": Table 1

### Sheet: Table_1
Cell Line	Gene	Strand	Haplotype 1	Haplotype 2	DHE	Genotype (WES)	Discriminant ASE sites	rsID	MAF	Distinguish sites Haplotype 1 (RNA)	Distinguish sites Haplotype 2 (RNA)	DASE
Calu3	HLA-A	positive	A*24:02	A*68:01	Haplotype 2	A/G	6-29942940-A-G	rs1064588	0.4328	A	G	Yes
						G/A	6-29942942-G-A	rs2230991	0.1589	G	A	Yes
						G/C	6-29942944-G-C	rs199474424	0.1544	G	C	Yes
						C/G	6-29942948-C-G	rs199474430	0.1375	G	C	Yes
						T/A	6-29942953-T-A	rs199474436	0.4206	A	T	Yes
						G/C	6-29942965-G-C	rs78306866	0.7013	C	G	Yes
						G/A	6-29943337-G-A	rs3173420	0.5768	A	G	Yes
						G/C	6-29943338-G-C	rs1059498	0.3885	C	G	Yes
						G/C or GG	6-29943494-G-C	rs879577815	0.2186	C	G	Yes
						T/G or TT	6-29943495-T-G	rs3098019	0.2206	G	T	Yes
Calu3	HLA-B	negative	B*51:01	B*07:02	Haplotype 1	C/T	6-31356729-C-T	rs1050388	0.3564	A	G	Phased w/ DASE (rs41553715-A)
					or	G/A	6-31356417-G-A	rs3179865	0.4317	T	C	No, Phased w/ non-DASE rs697742
					Haplotype 2	C/A	6-31356247-C-A	rs697742	0.4053	T	G	No, Phased w/ non-DASE rs3179865
Calu3	HLA-C	negative	C*15:02	C*07:02	Haplotype 1	N/D	6-31268790-T-C	rs1049281	0.2412	G	A	Phased w/ DASEs (rs41550715-C, rs76907552-T)
						N/D	6-31268913-T-G	rs1130592	0.2184	C	A	Phased w/ DASEs (rs41550715-C, rs76907552-T)
						G/T	6-31271165-G-T	rs2308590	0.2967	A	C	Phased w/ DASEs (rs41550715-C, rs76907552-A)
A549-ACE2	HLA-B	negative	B*44:03	B*18:01	Haplotype 2	C/T	6-31355134-C-T	rs1051488	0.4356	G	A	Yes
						C/T	6-31355203-C-T	rs1131500	0.4407	G	A	Yes
						C/T	6-31355219-C-T	rs1130992	0.1553	G	A	Phased w/ DASEs (rs1051488-T, rs1131500-T)
						C/T	6-31356797-C-T	rs9266175	0.0271	G	A	Phased w/ DASE (rs1050543-G)
						C/T	6-31356809-C-T	rs1050556	0.3073	A	G	Phased w/ DASE (rs1050543-G)
						C/T	6-31356838-C-T	rs1050529	0.1129	A	G	Phased w/ DASE (rs1050543-G)
						A/G	6-31356934-A-G	rs2596492	0.1583	T	C	Phased w/ DASE (rs1050543-G)
A549	HLA-B	negative	B*44:03	B*18:01	Haplotype 2	C/T	6-31355219-C-T	rs1130992	0.1553	G	A	No
						C/T	6-31356809-C-T	rs1050556	0.3073	A	G	No
						T/A	6-31356864-T-A	rs1050518	0.1986	T	A	No
						G/C	6-31356866-G-C	rs1050517	0.3624	G	C	No
						T/C	6-31356870-T-C	rs9266183	0.0273	A	G	No
						C/T or CC	6-31356925-C-T	rs1050486	0.3234	A	G	No
						A/C or AA	6-31356928-A-C	rs1131170	0.3971	G	T	No
