## Supplementary material for "Differential haplotype expression in class I MHC genes during SARS-CoV-2 infection of human lung cell lines": Table S1

### Sheet: Sheet1
Cell Line	BioProject	Experiment	SARS-CoV-2 strain	hpi	MOI	N. Replicates	PubMed
Calu-3	PRJNA615032	RNA-Seq	USA-WA1/2020	24	2	3	32416070
Calu-3	PRJNA625518	RNA-Seq	EPI_ISL_406862	4, 12, 24	0.33	2	33585804
Calu-3	PRJNA661467	RNA-Seq	EPI_ISL_407193	0, 1, 2, 4, 12, 16, 24, 36, and 48	0.1 and 10	3	34433827
Calu-3	PRJNA523380	WES	.	.	.	1	22460905
A549	PRJNA615032	RNA-Seq	USA-WA1/2020	24	0.2 and 2	3	32416070
A549-ACE2	PRJNA615032	RNA-Seq	USA-WA1/2020	24	0.2 and 2	3	32416070
A549	PRJNA603489	WES	.	.	.	1	32601473
H522	PRJNA686659	RNA-Seq	USA-WA1/2020	0, 4, 24, 48, 72 and 96	0.015, 0.06, 0.25, 1	2	34214467
H522	PRJNA474665	WES	.	.	.	1	23856246
iBCs_1566	PRJNA805095	RNA-Seq	USA-WA1/2020	24	4	3	35020534
iBCs_BU3_NGPT	PRJNA805095	RNA-Seq	USA-WA1/2020	24 and 72	4	3	35020534
