## Supplementary material for "Differential haplotype expression in class I MHC genes during SARS-CoV-2 infection of human lung cell lines": Table S2

### Sheet: Table_S2_lung_epithelial_DASE_s
contig	position	refAllele	altAllele	Uploaded_variation	Existing_variation	SYMBOL	Gene	Consequence	IMPACT	gnomAD_AF	Q2_RefRatio_control	Q2_RefRatio_treatment	RefRatio_diff	pvalue	fdr	log_lik_ratio	LogASE	DGE_L2FC	padj_DGE	Experiment
chr2	85542588	C	G	2:85542588	rs1078004	MAT2A	ENSG00000168906	synonymous_variant	LOW	0.4424	0.43	0.65	20.38	0.000385722	0.0758425	12.6001	-1.19519	0.09571	0.425218	A549-ACE2_S4_2_24h
chr3	124743961	C	T	3:124743961	rs13146	UMPS	ENSG00000114491	synonymous_variant	LOW	0.1944	0.61	0.34	-27.38	0.000871506	0.0362863	11.0824	1.63583	-0.0326499	0.818981	Calu3_S2_0.33_24h
chr5	74721674	C	T	5:74721674	rs1048167	GFM2	ENSG00000164347	missense_variant	MODERATE	0.1175	0.23	0.72	50.6	4.05826e-05	0.00232336	16.8439	-3.23039	-0.147228	0.247561	Calu3_S2_0.33_24h
chr5	157052498	A	G	5:157052498	rs1553316	HAVCR1	ENSG00000113249	missense_variant	MODERATE	0.8845	0.83	0.56	-20.13	8.17444e-05	0.0626707	15.5175	1.36301	0.13846	0.187481	A549_S2_0.2_24h
chr6	3010156	C	T	6:3010156	rs1143684	NQO2	ENSG00000124588	missense_variant	MODERATE	0.7866	0.71	0.34	-37.14	0.000652067	0.0657602	11.6211	2.24168	0.945894	0.00286429	H522_S1_T_M0.25_96h
chr6	29942940	A	G	6:29942940	rs1064588	HLA-A	ENSG00000206503	missense_variant	MODERATE	0.4328	0.41	0.26	-14.73	1.02827e-09	1.56982e-07	37.2705	0.970329	1.7548	8.17908e-12	Calu3_S2_0.33_24h
chr6	29942942	G	A	6:29942942	rs2230991	HLA-A	ENSG00000206503	missense_variant	MODERATE	0.1589	0.4	0.26	-14.67	1.20087e-09	1.6923e-07	36.9679	0.974103	1.7548	8.17908e-12	Calu3_S2_0.33_24h
chr6	29942944	G	C	6:29942944	rs199474424	HLA-A	ENSG00000206503	missense_variant	MODERATE	0.1544	0.4	0.25	-14.92	5.76246e-10	9.59712e-08	38.4003	0.995043	1.7548	8.17908e-12	Calu3_S2_0.33_24h
chr6	29942948	C	G	6:29942948	rs199474430	HLA-A	ENSG00000206503	missense_variant	MODERATE	0.1375	0.7	0.82	13.19	1.34442e-10	3.07871e-08	41.2429	-1.06644	1.7548	8.17908e-12	Calu3_S2_0.33_24h
chr6	29942953	T	A	6:29942953	rs199474436	HLA-A	ENSG00000206503	missense_variant	MODERATE	0.4206	0.7	0.84	12.71	2.36406e-10	4.81218e-08	40.1399	-1.06284	1.7548	8.17908e-12	Calu3_S2_0.33_24h
chr6	29942965	G	C	6:29942965	rs78306866	HLA-A	ENSG00000206503	missense_variant	MODERATE	0.7013	0.84	0.92	8.64	1.39705e-07	1.34705e-05	27.7269	-1.18873	1.7548	8.17908e-12	Calu3_S2_0.33_24h
chr6	29943337	G	A	6:29943337	rs3173420	HLA-A	ENSG00000206503	missense_variant	MODERATE	0.5768	0.62	0.79	16.55	1.67013e-12	6.11936e-10	49.8376	-1.22008	1.7548	8.17908e-12	Calu3_S2_0.33_24h
chr6	29943338	G	C	6:29943338	rs1059498	HLA-A	ENSG00000206503	synonymous_variant	LOW	0.3885	0.62	0.79	16.46	2.16727e-12	6.61739e-10	49.3264	-1.21822	1.7548	8.17908e-12	Calu3_S2_0.33_24h
chr6	29943494	G	C	6:29943494	rs879577815	HLA-A	ENSG00000206503	missense_variant	MODERATE	0.2186	0.6	0.76	16.41	1.10341e-05	0.000721945	19.3235	-1.07593	1.7548	8.17908e-12	Calu3_S2_0.33_24h
chr6	29943495	T	G	6:29943495	rs3098019	HLA-A	ENSG00000206503	missense_variant	MODERATE	0.2206	0.6	0.76	17.07	4.13232e-06	0.00029117	21.2025	-1.13014	1.7548	8.17908e-12	Calu3_S2_0.33_24h
chr6	31269031	C	G	6:31269031	rs1049650	HLA-C	ENSG00000204525	3_prime_UTR_variant	MODIFIER	0.09438	0.28	0.64	36.22	0.000778276	0.0657602	11.2923	-2.35498	2.31392	8.61e-05	H522_S1_T_M0.25_96h
chr6	31271206	G	C	6:31271206	rs2308585	HLA-C	ENSG00000204525	synonymous_variant	LOW	0.3815	0.22	0.73	52.73	1.45993e-07	4.12431e-05	27.6418	-3.31146	0.19201	0.00188275	A549-ACE2_S3_0.2_24h
chr6	31271215	G	C	6:31271215	rs41550715	HLA-C	ENSG00000204525	synonymous_variant	LOW	0.3459	0.82	0.31	-52.38	1.064e-07	4.12431e-05	28.2539	3.3797	0.19201	0.00188275	A549-ACE2_S3_0.2_24h
chr6	31271215	G	C	6:31271215	rs41550715	HLA-C	ENSG00000204525	synonymous_variant	LOW	0.3459	0.86	0.75	-11.02	2.99422e-06	0.000226045	21.8203	1.07387	1.88852	4.28765e-12	Calu3_S2_0.33_24h
chr6	31271229	G	T	6:31271229	rs76907552	HLA-C	ENSG00000204525	missense_variant	MODERATE	0.3033	0.86	0.74	-11.65	3.08468e-06	0.000226045	21.7632	1.09042	1.88852	4.28765e-12	Calu3_S2_0.33_24h
chr6	31355134	C	T	6:31355134	rs1051488	HLA-B	ENSG00000234745	missense_variant	MODERATE	0.4356	0.68	0.35	-31.54	9.84043e-06	0.0077395	19.5421	1.91395	1.27356	9.68e-37	A549-ACE2_S4_2_24h
chr6	31355203	C	T	6:31355203	rs1131500	HLA-B	ENSG00000234745	missense_variant	MODERATE	0.4407	0.71	0.37	-31.83	8.50642e-06	0.0077395	19.8205	1.91522	1.27356	9.68e-37	A549-ACE2_S4_2_24h
chr6	31355357	T	C	6:31355357	rs1050240	HLA-B	ENSG00000234745	synonymous_variant	LOW	0.04167	0.75	0.87	12.08	8.2311e-11	2.1542e-08	42.2021	-1.17433	2.68365	3.89409e-14	Calu3_S2_0.33_24h
chr6	31355366	T	C	6:31355366	rs41546016	HLA-B	ENSG00000234745	synonymous_variant	LOW	0.04999	0.78	0.9	11.41	4.06506e-10	7.44719e-08	39.0814	-1.23749	2.68365	3.89409e-14	Calu3_S2_0.33_24h
chr6	31355438	T	C	6:31355438	rs41541216	HLA-B	ENSG00000234745	synonymous_variant	LOW	0.07831	0.46	0.81	29.83	2.6952e-05	0.0309947	17.6215	-1.98669	1.27356	9.68e-37	A549_S2_0.2_24h
chr6	31355456	A	G	6:31355456	rs709052	HLA-B	ENSG00000234745	synonymous_variant	LOW	0.4373	0.69	0.81	12.83	3.62996e-14	1.66252e-11	57.3596	-0.993287	2.68365	3.89409e-14	Calu3_S2_0.33_24h
chr6	31356729	C	T	6:31356729	rs1050388	HLA-B	ENSG00000234745	missense_variant	MODERATE	0.1803	0.48	0.68	18.57	0.000648212	0.0304909	11.6322	-1.13158	1.87613	1.30694e-21	Calu3_S4_0.1_48h
chr6	31356732	T	A	6:31356732	rs41553715	HLA-B	ENSG00000234745	missense_variant	MODERATE	0.01326	0.86	0.73	-23.28	0.000601137	0.046773	11.7725	1.88435	2.39066	1.29815e-16	Calu3_S5_10_36h
chr6	31356732	T	A	6:31356732	rs41553715	HLA-B	ENSG00000234745	missense_variant	MODERATE	0.01326	0.86	0.64	-20.7	0.000481322	0.0926988	12.1867	1.73452	0.982445	0.0433178	Calu3_S5_10_12h
chr6	31356732	T	A	6:31356732	rs41553715	HLA-B	ENSG00000234745	missense_variant	MODERATE	0.01326	0.69	0.84	14.36	0.00214233	0.0708126	9.42341	-1.12304	1.87613	1.30694e-21	Calu3_S4_0.1_48h
chr6	31356818	C	G	6:31356818	rs1050543	HLA-B	ENSG00000234745	synonymous_variant	LOW	0.1172	0.73	0.38	-35.72	0.000198498	0.0621401	13.8452	2.11044	1.27356	9.68e-37	A549-ACE2_S4_2_24h
chr6	31356889	A	C	6:31356889	rs713031	HLA-B	ENSG00000234745	missense_variant	MODERATE	0.4421	0.42	0.24	-21.15	0.00108823	0.0877837	10.6711	1.43843	1.59459	4.19309e-07	Calu3_S5_10_24h
chr6	31356889	A	C	6:31356889	rs713031	HLA-B	ENSG00000234745	missense_variant	MODERATE	0.4421	0.2	0.38	13.6	0.00301948	0.0785708	8.79566	-1.00088	1.87613	1.30694e-21	Calu3_S4_0.1_48h
chr6	32980649	C	T	6:32980649	rs2071876	BRD2	ENSG00000204256	synonymous_variant	LOW	0.06942	0.11	0.38	27.6	6.2345e-05	0.0323571	16.0301	-2.2465	0.781569	0.00892117	H522_S1_T_M0.06_72h
chr6	32980649	C	T	6:32980649	rs2071876	BRD2	ENSG00000204256	synonymous_variant	LOW	0.06942	0.11	0.39	28.08	7.86301e-05	0.0761139	15.5909	-2.39065	0.552368	0.0254948	H522_S1_T_M0.06_24h
chr16	11887630	G	A	16:11887630	rs3752426	GSPT1	ENSG00000103342	synonymous_variant	LOW	0.2289	0.61	0.8	18.06	0.00290278	0.0785708	8.86759	-1.18385	-0.218993	0.443326	Calu3_S4_0.1_48h
chr17	28701012	A	C	17:28701012	rs62640050	SUPT6H	ENSG00000109111	synonymous_variant	LOW	0.0156	0.77	0.36	-41.56	0.000393051	0.0184633	12.5649	2.60126	0.657168	1.45209e-05	Calu3_S2_0.33_24h
chr18	62360008	C	T	18:62360008	rs1805034	TNFRSF11A	ENSG00000141655	missense_variant	MODERATE	0.5447	0.26	0.54	28.5	0.00133439	0.0520129	10.2943	-1.7448	-0.125958	0.32028	Calu3_S2_0.33_24h
chr19	47725912	A	G	19:47725912	rs8111184	EHD2	ENSG00000024422	synonymous_variant	LOW	0.1238	0.66	0.15	-49.91	6.86114e-05	0.0359753	15.8488	3.14582	0.06495	1	A549-ACE2_S4_2_24h
